# Long-term co-circulation of multiple arboviruses in southeast Australia revealed by xeno-monitoring and metatranscriptomics

**DOI:** 10.1101/2024.03.29.587110

**Authors:** Carla Julia S. P. Vieira, Michael B. Onn, Martin A. Shivas, Damien Shearman, Jonathan M. Darbro, Melissa Graham, Lucas Freitas, Andrew F. van den Hurk, Francesca D. Frentiu, Gabriel L. Wallau, Gregor J. Devine

## Abstract

Arbovirus surveillance of wild-caught mosquitoes is an affordable and sensitive means of monitoring virus transmission dynamics at various spatial-temporal scales, and emergence and re-emergence during epidemic and interepidemic periods. A variety of molecular diagnostics for arbovirus screening of mosquitoes (known as xeno-monitoring) are available, but most provide limited information about virus diversity. PCR-based screening coupled with metatranscriptomics is an increasingly affordable and sensitive pipeline for integrating complete viral genome sequencing into surveillance programs. This enables large-scale, high-throughput arbovirus screening from diverse samples. We collected mosquitoes in CO2-baited light traps from five urban parks in Brisbane from March 2021 to May 2022. Mosquito pools of ≤200 specimens were screened for alphaviruses and flaviviruses using virus genus-specific primers and reverse transcription quantitative PCR (qRT-PCR). A subset of virus-positive samples was then processed using a mosquito-specific ribosomal RNA depletion method and then sequenced on the Illumina NextSeq. Overall, 54,670 mosquitoes, representing 26 species were screened in 382 pools. Thirty detections of arboviruses were made in 28 pools. Twenty of these positive pools were further characterised using meta-transcriptomics generating 18 full-length genomes. These full-length sequences belonged to four medically relevant arboviruses: Barmah Forest, Ross River, Sindbis-like and Stratford viruses. Phylogenetic and evolutionary analyses revealed the evolutionary progression of arbovirus lineages over the last 100 years, highlighting long-distance dispersal across the Australian continent and continuous circulation characterised by constant turnover of virus lineages.
