## Supplemental Table 2 for "Long-term co-circulation of multiple arboviruses in southeast Australia revealed by xeno-monitoring and metatranscriptomics"

### Sheet: BFV
Virus	Accession code	Isolate ID	Source	Geographic location (country_state_city)	lat	long	Collection date (year_month_day)	Genotype (as proposed by Michie et al. 2020b)	Maximum likelihood analysis	Bayesian analysis	SPREAD4 analysis	Notes
BFV	PP496981	160_BrackenRidge	Ve_funerea	Australia_QLD_Brisbane	-27.47	153.01	2022_02_04	G3B	✓	✓	✓	from this study
BFV	PP496980	71_Banyo	Cx_annulirostris	Australia_QLD_Brisbane	-27.47	153.01	2022_02_21	G3B	✓	✓	✓	from this study
BFV	PP496979	22_BrackenRidge	Ae_vigilax	Australia_QLD_Brisbane	-27.47	153.01	2021_05_24	G3B	✓	✓	✓	from this study
BFV	MN064697	MIDIWBTA	Cx_annulirostris	Australia_QLD_WideBay	-25.91	153.07	2018_04	G3B	✓	✓	✓
BFV	MN689047	SW105961	Ae_camptorhynchus	Australia_WA_Harvey	-33.07	115.89	2017_11_16	G3B	✓	✓	✓
BFV	MN689046	SW105045	Ae_camptorhynchus	Australia_WA_Harvey	-33.07	115.89	2017_09_26	G3B	✓	✓	✓
BFV	MN064696	MIDITullyA	Ve_spp	Australia_QLD_Tully	-17.94	145.91	2017_04_01	G3B	✓	✓
BFV	MW556197	ARBO318	Ae_camptorhynchus	Australia_VIC_Wellington	-37.95	146.99	2017_01_09	G3B	✓	✓	✓	Not analysed before
BFV	MW556196	ARBO304	Cx_annulirostris	Australia_VIC_Moria	-38.25	144.17	2016_12_12	G3B	✓	✓	✓	Not analysed before
BFV	MN689045	SW97836	Ae_alboannulatus	Australia_WA_Dardanup	-33.4	115.77	2014_02_04	G3B	✓	✓
BFV	MN689024	DC57911	Ae_camptorhynchus	Australia_WA_Mandurah	-32.55	115.75	2013_10_29	G3B	✓	✓
BFV	MN689023	DC56192	Ae_vigilax	Australia_WA_Harvey	-33.07	115.89	2013_01_29	G3B	✓	✓
BFV	MN689044	SW94457	Ae_camptorhynchus	Australia_WA_Harvey	-33.07	115.89	2012_12_04	G3B	✓	✓
BFV	MN689043	SW94393	Ae_camptorhynchus	Australia_WA_Capel	-33.55	115.56	2012_11_20	G3B	✓	✓	✓
BFV	MW835348	SW94401	Ae_camptorhynchus	Australia_WA_Busselton	-33.66	115.35	2012_11_20	G3B	✓	✓	✓
BFV	MW835349	SW94245	Ae_camptorhynchus	Australia_WA_Capel	-33.55	115.56	2012_11_06	G3B	✓	✓
BFV	MN689042	SW94096	Ae_camptorhynchus	Australia_WA_Capel	-33.55	115.56	2012_10_23	G3B	✓	✓
BFV	MW835350	SW94093	Ae_camptorhynchus	Australia_WA_Capel	-33.55	115.56	2012_10_23	G3B	✓	✓
BFV	MN689041	SW93518	Ae_camptorhynchus	Australia_WA_Busselton	-33.66	115.35	2012_09_11	G3B	✓	✓
BFV	MN689022	DC45960	Ae_camptorhynchus	Australia_WA_Murray	-32.69	115.95	2008_11_11	G3A	✓	✓
BFV	MN689040	SW77318	Ae_camptorhynchus	Australia_WA_Busselton	-33.66	115.35	2006_01_03	G3A	✓	✓
BFV	MN689039	SW76326	Ae_camptorhynchus	Australia_WA_Harvey	-33.07	115.89	2005_10_25	G3A	✓	✓
BFV	MN689038	SW75325	Ae_camptorhynchus	Australia_WA_Busselton	-33.66	115.35	2005_08_02	G3A	✓	✓
BFV	MN689037	SW68009	Ae_camptorhynchus	Australia_WA_Busselton	-33.66	115.35	2001_11_26	G3A	✓	✓
BFV	MN689036	SW67821	Ae_camptorhynchus	Australia_WA_Busselton	-33.66	115.35	2001_11_05	G3A	✓	✓
BFV	MN689021	DC30314	Ae_vigilax	Australia_WA_Murray	-32.69	115.95	2000_12_12	G3A	✓	✓
BFV	MN689035	SW35221	Ae_camptorhynchus	Australia_WA_Capel	-33.55	115.56	1993_11_15	G3	✓	✓
BFV	MN689034	SW31286	Ae_camptorhynchus	Australia_WA_Mandurah	-32.55	115.75	1993_08_05	G3	✓	✓
BFV	MN689032	SW26969	Cx_annulirostris	Australia_WA_Cockburn	-32.13	115.82	1993_01_06	G3	✓	✓
BFV	MN689033	SW28057	Cq_spp_linealis	Australia_WA_Rockingham	-32.29	115.74	1993_01_04	G3	✓	✓
BFV	MN689025	EGR27629	Kangaroo	Australia_NSW	-32.53	151.28	2014	G3B	✓	✓	✓
BFV	MN689030	K80639	Mosquito	Australia_WA_WillieCreek	-17.76	122.21	2013	G3B	✓	✓
BFV	MN689028	K67171	Cx_annulirostris	Australia_WA_Wyndham	-15.48	128.1	2008	G3B	✓	✓
BFV	MN689029	K67289	Mosquito	Australia_WA_ParrysCreek	-15.6	128.28	2008	G3B	✓	✓
BFV	MN689026	K60652	Mosquito	Australia_WA_Wyndham	-15.48	128.1	2006	G3B	✓	✓
BFV	MN689027	K61404	Ae_normanensis	Australia_WA_Derby	-17.33	123.66	2006	G3B	✓	✓
BFV	MN689031	KO376_1	Ma_uniforms	Australia_WA_Kununurra	-15.76	128.72	1980	G2	✓	✓
BFV	NC_001786	BH2193	Cx_annulirostris	Australia_VIC_BarmahForest	-35.96	144.96	1974	G2	✓	✓
BFV	MN115377	BFV_PNG	Human	PNG_CentralProvidence	-8.68	146.53	2014_04	G1	✓

### Sheet: RRV
Virus	Accession code	Isolate ID	Source	Geographic location (country_state_city)	lat	long	Collection date (year_month_day)	Genotype (as proposed by Michie et al. 2021)	Maximum likelihood analysis	Bayesian analysis	SPREAD4 analysis	Notes
RRV	PP496990	329_Indooroopilly	Cx_annulirostris	QLD_Brisbane	-27.4703	153.008	2022_03_09	G4B	✓	✓	✓	from this study
RRV	PP496987	138_BrackenRidge	Cx_annulirostris	QLD_Brisbane	-27.4703	153.008	2022_02_04	G4B	✓	✓	✓	from this study
RRV	PP496985	83_Banyo	Ae_vigilax	QLD_Brisbane	-27.4703	153.008	2022_04_11	G4B	✓	✓	✓	from this study
RRV	PP496989	70_Banyo	Cx_annulirostris	QLD_Brisbane	-27.4703	153.008	2022_02_21	G4B	✓	✓	✓	from this study
RRV	PP496986	63_Indooroopilly	Cx_annulirostris	QLD_Brisbane	-27.4703	153.008	2022_02_14	G4B	✓	✓	✓	from this study
RRV	PP496988	48_Corinda	Ae_procax	QLD_Brisbane	-27.4703	153.008	2022_02_07	G4B	✓	✓	✓	from this study
RRV	PP496984	45_Corinda	Ae_procax	QLD_Brisbane	-27.4703	153.008	2022_01_17	G4B	✓	✓	✓	from this study
RRV	PP496983	32_BrackenRidge	Cx_annulirostris	QLD_Brisbane	-27.4703	153.008	2022_01_05	G4B	✓	✓	✓	from this study
RRV	PP496982	16_BrackenRidge	Ae_vigilax	QLD_Brisbane	-27.4703	153.008	2021_03_15	G4B	✓	✓	✓	from this study
RRV	OQ355654	22_00127_0032	Mosquito_trap_homogenate	VIC_Wellington	-37.9549	146.988	2022_01_22	G4B	✓	✓	✓
RRV	OQ355655	21_0309_0026	Mosquito_trap_homogenate	VIC_Wellington	-37.9549	146.988	2021_01_21	G4B	✓	✓	✓
RRV	OQ355657	21_00309_0024	Mosquito_trap_homogenate	VIC_Wellington	-37.9549	146.988	2021_01_21	G4B	✓	✓	✓
RRV	OQ355658	20_05244_0009	Mosquito_trap_homogenate	VIC_Wellington	-37.9549	146.988	2020_12_20	G4B	✓	✓	✓
RRV	OQ355659	20_05168_0033	Mosquito_trap_homogenate	VIC_Wellington	-37.9549	146.988	2020_11_20	G4B	✓	✓	✓
RRV	OQ355661	20_01544_0004	Mosquito_trap_homogenate	VIC_Wellington	-37.9549	146.988	2020_04_20	G4B	✓	✓	✓
RRV	OQ355666	20_01544_0003	Mosquito_trap_homogenate	VIC_Wellington	-37.9549	146.988	2020_04_20	G4B	✓	✓	✓
RRV	OQ355667	20_01482_0018	Mosquito_trap_homogenate	VIC_Wellington	-37.9549	146.988	2020_04_20	G4B	✓	✓	✓
RRV	OQ355656	20_01395_0007	Mosquito_trap_homogenate	VIC_Wellington	-37.9549	146.988	2020_03_20	G4B	✓	✓	✓
RRV	OQ355660	20_01085_0007	Mosquito_trap_homogenate	VIC_Wellington	-37.9549	146.988	2020_03_20	G4B	✓	✓	✓
RRV	OQ355662	20_01287_0008	Mosquito_trap_homogenate	VIC_Wellington	-37.9549	146.988	2020_03_20	G4B	✓	✓	✓
RRV	OQ355663	20_01287_0009	Mosquito_trap_homogenate	VIC_Wellington	-37.9549	146.988	2020_03_20	G4B	✓	✓	✓
RRV	OQ355664	20_01085_0028	Mosquito_trap_homogenate	VIC_Wellington	-37.9549	146.988	2020_03_20	G4B	✓	✓	✓
RRV	OQ355665	20_01085_0027	Mosquito_trap_homogenate	VIC_Wellington	-37.9549	146.988	2020_03_20	G4B	✓	✓	✓
RRV	OQ355668	20_01287_0004	Mosquito_trap_homogenate	VIC_Wellington	-37.9549	146.988	2020_03_20	G4B	✓	✓	✓
RRV	MH987781	MIDI86	Ve_funerea	QLD_ShoalwaterBay	-21.4987	148.916	2018_04	G4B	✓	✓	✓
RRV	MH987780	MIDI32	Human	QLD_ShoalwaterBay	-21.4987	148.916	2017_05	G4B	✓	✓	✓
RRV	MW517836	ARBO235	Ae_camptorhynchus	VIC_Seaford	-38.1087	145.138	2017_01_19	G4B	✓	✓		Not analysed before
RRV	MW517835	ARBO232	Ae_camptorhynchus	VIC_Gannawarra	-35.7207	144.153	2017_01_16	G4B	✓	✓		Not analysed before
RRV	MW517834	ARBO231	Ae_camptorhynchus	VIC_Wellington	-37.9549	146.988	2017_01_09	G4B	✓	✓		Not analysed before
RRV	OP950205	G490R_GAN_003_16	Mosquito_trap_homogenate	VIC_Gannawarra	-35.7207	144.153	2016_12_05	G4B	✓	✓		Not analysed before
RRV	OP950206	M4804_MIL_005_16	Mosquito_trap_homogenate	VIC_Mildura	-34.2101	142.137	2016_11_28	G4B	✓	✓		Not analysed before
RRV	MW489505	ARBO113	Cx_annulirostris	VIC_Moira	-38.2474	144.171	2016_02_09	G4B	✓	✓		Not analysed before
RRV	MN038286	SW99359	Ae_camptorhynchus	WA_Harvey	-33.0729	115.892	2014_10_28	G4B	✓	✓
RRV	MN038215	DC59627	Ae_camptorhynchus	WA_Mandurah	-32.5496	115.746	2014_09_30	G4B	✓	✓
RRV	MN038285	SW97414	Ae_camptorhynchus	WA_Capel	-33.5513	115.562	2013_11_26	G4B	✓	✓
RRV	MN038256	SE1168	Ae_bancroftianus	WA_Kalgoorlie	-30.7506	121.471	2013_05_03	G4B	✓	✓
RRV	MN038237	K80776	Cx_annulirostris	WA_Derby	-17.3316	123.664	2013_03_21	G4B	✓	✓
RRV	MN038236	K80535	Cx_sitiens	WA_Broome	-17.9653	122.235	2013_03_20	G4B	✓	✓
RRV	MN038284	SW94735	Ae_camptorhynchus	WA_Harvey	-33.0729	115.892	2013_01_02	G4B	✓	✓
RRV	MN038214	DC55607	Ae_camptorhynchus	WA_Waroona	-32.8358	115.922	2012_12_04	G4B	✓	✓
RRV	MN038235	K79390	Cx_annulirostris	WA_Wyndham	-15.4754	128.104	2012_04_10	G4B	✓	✓
RRV	MN038234	K78118	Ma_uniformis	WA_Kununurra	-15.7558	128.716	2012_04_06	G4B	✓	✓
RRV	MN038233	K76352	Cx_annulirostris	WA_CoconutWells	-17.8	122.24	2012_03_29	G4B	✓	✓
RRV	MN038283	SW83959	Cx_globocoxitus	WA_Bundury	-33.3253	115.679	2008_10_28	G4B	✓	✓
RRV	MN038230	K67847	Cx_annulirostris	WA_RoebuckPlain	-17.8967	122.455	2008_04_01	G4B	✓	✓
RRV	MN038229	K65195	Ae_vigilax	WA_Derby	-17.3316	123.664	2007_04_20	G4B	✓	✓
RRV	MN038228	K61297	Cx_annulirostris	WA_Kununurra	-15.7558	128.716	2006_03_23	G4B	✓	✓
RRV	MN038204	DC7053	Ae_camptorhynchus	WA_Mandurah	-32.5496	115.746	2005_12_27	G4B	✓	✓
RRV	MN038213	DC40243	Ae_camptorhynchus	WA_Mandurah	-32.5496	115.746	2005_12_06	G4B	✓	✓
RRV	MN038282	SW74249	Ae_camptorhynchus	WA_Harvey	-33.0729	115.892	2004_11_16	G4B	✓	✓
RRV	MN038281	SW72961	Ae_alboannulatus	WA_Dardanup	-33.4037	115.768	2004_03_04	G4B	✓	✓
RRV	MN038280	SW72780	Ae_alboannulatus	WA_Busselton	-33.6631	115.348	2003_12_22	G4B	✓	✓
RRV	MN038279	SW72718	Ae_camptorhynchus	WA_Busselton	-33.6631	115.348	2003_12_09	G4B	✓	✓
RRV	MN038212	DC36664	An_annulipes	WA_Mandurah	-32.5496	115.746	2003_11_25	G4B	✓	✓
RRV	MN038210	DC36486	Ae_camptorhynchus	WA_Mandurah	-32.5496	115.746	2003_11_11	G4B	✓	✓
RRV	MN038211	DC36571	Ae_camptorhynchus	WA_Mandurah	-32.5496	115.746	2003_11_11	G4B	✓	✓
RRV	MN038278	SW72209	Ae_camptorhynchus	WA_Busselton	-33.6631	115.348	2003_10_30	G4B	✓	✓
RRV	MN038276	SW71959	Ae_camptorhynchus	WA_Capel	-33.5513	115.562	2003_10_14	G4B	✓	✓
RRV	MN038277	SW71961	Ae_camptorhynchus	WA_Capel	-33.5513	115.562	2003_10_14	G4B	✓	✓
RRV	MN038209	DC36025	Ae_camptorhynchus	WA_Mandurah	-32.5496	115.746	2003_09_16	G4B	✓	✓
RRV	MN038227	K51670	Cx_annulirostris	WA_Wyndham	-15.4754	128.104	2003_03_19	G4B	✓	✓
RRV	MN038226	K50610	Ae_normanensis	WA_Billiluna	-19.5569	127.686	2003_03_15	G4B	✓	✓
RRV	MN038225	K50081	Cx_annulirostris	WA_RoebuckPlain	-17.8967	122.455	2002_04_11	G4B	✓	✓
RRV	MN038224	K47755	Ae_normanensis	WA_GeikieGorge	-18.0303	125.729	2001_04_15	G4B	✓	✓
RRV	MN038223	K44441	Ae_normanensis	WA_Billiluna	-19.5569	127.686	2001_03_29	G4B	✓	✓
RRV	MN038208	DC30218	Ae_vigilax	WA_Rockingham	-32.2856	115.739	2000_12_12	G4B	✓	✓
RRV	MN038207	DC30176	Ae_vigilax	WA_Mandurah	-32.5496	115.746	2000_11_29	G4B	✓	✓
RRV	MN038206	DC29695	Ae_camptorhynchus	WA_Mandurah	-32.5496	115.746	2000_10_30	G4B	✓	✓
RRV	MN038275	SW64247	Ae_camptorhynchus	WA_Capel	-33.5513	115.562	2000_10_11	G4B	✓	✓
RRV	MN038238	NCO358	Ae_bancroftianus	WA_Mullewa	-28.545	115.517	2000_05_18	G4B	✓	✓
RRV	MN038274	SW58968	Ae_clelandi	WA_Bunburry	-33.3253	115.679	1999_10_04	G4B	✓	✓
RRV	MN038244	P6179	Ae_vigilax	WA_Exmouth	-21.9475	114.133	1999_04_27	G4B	✓	✓
RRV	MN038245	P6265	Cx_annulirostris	WA_Exmouth	-21.9475	114.133	1999_04_27	G4B	✓	✓
RRV	MN038247	P6298	Ae_vigilax	WA_Exmouth	-21.9475	114.133	1999_04_15	G4B	✓	✓
RRV	MN038246	P6273	Ae_vigilax	WA_Exmouth	-21.9475	114.133	1999_04_14	G4B	✓	✓
RRV	MN038205	DC17878	Ae_camptorhynchus	WA_Mandurah	-32.5496	115.746	1998_10_13	G4B	✓	✓
RRV	MN038222	K22383	Ae_normanensis	WA_Willare	-17.6799	123.669	1996_03_29	G4B	✓	✓
RRV	MN038273	SW42256	Ae_camptorhynchus	WA_Dardanup	-33.4037	115.768	1996_01_15	G4B	✓	✓
RRV	MN038239	P1159	Ae_pseudonormanensis	WA_WhimCreek	-20.8425	117.819	1994_03_11	G4B	✓	✓
RRV	MN038240	P1165	Ae_eidvoldensis	WA_BallaBalla	-20.6889	117.745	1994_03_11	G4B	✓	✓
RRV	KY302801	RRV_TT	Human	QLD_Brisbane	-21.4987	148.916	2014	G4B	✓	✓
RRV	MK028843	PW14	Human	WA_Karratha	-20.7362	116.838	2009	G4B	✓	✓		Not analysed before
RRV	OP950207	W4702_WEL_003_16	Mosquito_trap_homogenate	VIC_Wellington	-37.9549	146.988	2016_11_21	G4A	✓	✓		Not analysed before
RRV	MH987779	MIDI13	Human	QLD_ShoalwaterBay	-21.4987	148.916	2016_03	G4A	✓	✓
RRV	MW489504	ARBO012	Ae_camptorhynchus	VIC_Wellington	-37.9549	146.988	2013_11_11	G4A	✓	✓		Not analysed before
RRV	MN038231	K70883	Cx_annulirostris	WA_HallsCreek	-18.2248	127.669	2010_03_23	G4A	✓	✓
RRV	MN038232	K70905	Ae_tremulus	WA_HallsCreek	-18.2248	127.669	2010_03_23	G4A	✓	✓
RRV	MN038243	P5131	Ae_normanensis	WA_Newman	-23.3872	119.786	1997_03_07	G4A	✓	✓
RRV	MN038242	P1373	An_amictus	WA_Pardoo	-20.0744	119.821	1994_03_14	G4A	✓	✓
RRV	MN038241	P1170	Cx_annulirostris	WA_WhimCreek	-20.8425	117.819	1994_03_11	G4A	✓	✓
RRV	GQ433354	QML_1	Human	QLD	-21.4987	148.916	2004	G4A	✓	✓
RRV	MK028844	ORegan	Human	QLD_Craignish	-25.2795	152.729	1994	G4A	✓	✓		Not analysed before
RRV	MW238766	PNG3075	Mosquito	Papua_New_Guinea	-9.02435	146.822	1997_04	PNG	✓	✓		Not analysed before
RRV	MN038260	SW2089	An_annulipes	WA_Mandurah	-32.5496	115.746	1988_11_09	G3	✓	✓
RRV	MN038217	K1008	Ae_normanensis	WA_Kununurra	-15.7558	128.716	1986_03_02	G3	✓	✓
RRV	MN038220	K2505	Cx_annulirostris	WA_Kununurra	-15.7558	128.716	1984_03_05	G3	✓	✓
RRV	MN038201	AN572_1	Ae_normanensis	WA_Kununurra	-15.7558	128.716	1984_02_13	G3				Recombinant
RRV	MN038200	AN205	Cx_annulirostris	WA_ArgyleMine	-16.7205	128.385	1982_03_18	G3	✓	✓
RRV	MN038257	SHLS735	Human	WA_Pinjarra	-32.628	115.871	1989	G3	✓	✓
RRV	MN038196	218072	Human	Cook_Islands	-21.2101	-159.781	1980	G3	✓	✓
RRV	MN038197	218081	Human	Cook_Islands	-21.2101	-159.781	1980	G3	✓	✓
RRV	MN038198	218100	Human	Cook_Islands	-21.2101	-159.781	1980	G3	✓	✓
RRV	MN038199	218397	Human	Cook_Islands	-21.2101	-159.781	1980	G3	✓	✓
RRV	MN038250	P41971	Human	Cook_Islands	-21.2101	-159.781	1980	G3	✓	✓
RRV	MN038251	P42115	Human	Cook_Islands	-21.2101	-159.781	1980	G3	✓	✓
RRV	MN038252	P42134	Human	Cook_Islands	-21.2101	-159.781	1980	G3	✓	✓
RRV	MN038253	P42161	Human	Cook_Islands	-21.2101	-159.781	1980	G3	✓	✓
RRV	MN038254	P42213	Human	Cook_Islands	-21.2101	-159.781	1980	G3	✓	✓
RRV	MN038255	P42273	Human	Cook_Islands	-21.2101	-159.781	1980	G3	✓	✓
RRV	MN038216	F9073	Human	Fiji	-17.7831	177.429	1979	G3	✓	✓
RRV	MN038248	P41453	Human	Fiji	-17.7831	177.429	1979	G3	✓	✓
RRV	MN038249	P41472	Human	American_Samoa	-14.3371	-170.732	1979	G3	✓	✓
RRV	MN038272	SW38788	Ae_camptorhynchus	WA_Busselton	-33.6631	115.348	1994_12_05	G2B	✓	✓
RRV	MN038203	DC266	Ae_camptorhynchus	WA_Mandurah	-32.5496	115.746	1994_06_22	G2B	✓	✓
RRV	MN038270	SW24336	Ae_ENMarks_species_no85	WA_Exmouth	-21.9475	114.133	1992_06_17	G2B	✓	✓
RRV	MN038271	SW29862	Ae_ENMarks_species_no85	WA_Onslow	-21.6724	115.101	1992_06_13	G2B	✓	✓
RRV	MN038268	SW23656	Ae_vigilax	WA_Exmouth	-21.9475	114.133	1992_05_22	G2B	✓	✓
RRV	MN038269	SW24015	Ae_tremulus	WA_MarbleBar	-21.1901	119.795	1992_05_16	G2B	✓	✓
RRV	MN038267	SW23448	Ae_sagax	WA_MountMagnet	-28.0743	117.847	1992_04_01	G2B	✓	✓
RRV	MN038266	SW20733	Cq_species_linealis_like	WA_Cockburn	-32.1258	115.822	1992_02_20	G2B	✓	✓
RRV	MN038265	SW20275	Ae_camptorhynchus	WA_Busselton	-33.6631	115.348	1991_10_17	G2B	✓	✓
RRV	MN038264	SW12358	Ae_camptorhynchus	WA_Harvey	-33.0729	115.892	1990_12_05	G2B	✓	✓
RRV	MN038263	SW11747	Ae_camptorhynchus	WA_Mandurah	-32.5496	115.746	1990_10_24	G2B	✓	✓
RRV	MN038221	K3011	Ae_pseudonormanensis	WA_Nullagine	-21.8856	120.137	1990_02_16	G2B	✓	✓
RRV	MN038262	SW3181	Ae_camptorhynchus	WA_Murray	-32.6869	115.946	1989_09_21	G2B	✓	✓
RRV	MN038261	SW2191	Ae_camptorhynchus	WA_Harvey	-33.0729	115.892	1988_11_09	G2B	✓	✓
RRV	MN038259	SW876	Ae_camptorhynchus	WA_Waroona	-32.8358	115.922	1987_08_19	G2B	✓	✓
RRV	HM234643	DC5692	Ae_camptorhynchus	WA_PeelRegion	-32.5674	115.797	1995	G2B	✓	✓
RRV	MN038288	SWSM	Human	WA_Nannup	-33.9844	115.768	1992	G2B	✓	✓
RRV	MN038287	SWDN	Human	WA_Australind	-33.2819	115.724	1991	G2B	✓	✓
RRV	MN038258	SHLS2173	Human	WA_Bunbury	-33.3253	115.679	1989	G2B	✓	✓
RRV	MN038202	AN572_2	Ae_normanensis	WA_Kununurra	-15.7558	128.716	1984_02_13	G2A				Recombinant
RRV	MN038218	K1198	Cx_annulirostris	WA_ParrysCreek	-15.5975	128.279	1984_02_07	G2A	✓	✓
RRV	MN038219	K1503	Cx_annulirostris	WA_ParrysCreek	-15.5975	128.279	1984_01_26	G2A	✓	✓
RRV	MN038289	WK20	Cx_annulirostris	WA_Derby	-17.3316	123.664	1977	G2A	✓	✓
RRV	M20162	NB5092	Ae_vigilax	NSW_NelsonBay	-32.73	152.14	1969	G2				excluded due to high nucleotide ambiguity
RRV	MW147673	RRV_Mannum_V	Human	SA_Mannum	-34.9125	139.305	1971_06_24	G1	✓	✓		Not analysed before
RRV	MK028845	14389	Human	Australia	-27.1937	151.92	1972	G1	✓	✓		Not analysed before
RRV	GQ433358	9057	Wallaby	QLD	-21.4987	148.916	1968	G1	✓	✓
RRV	GQ433355	2982	Bird	QLD	-21.4987	148.916	1965	G1	✓	✓
RRV	GQ433356	3078	Finch	QLD	-21.4987	148.916	1965	G1	✓	✓
RRV	GQ433357	8961	Wallaby	QLD	-21.4987	148.916	1965	G1	✓	✓
RRV	GQ433360	2975	Flycatcher	QLD	-21.4987	148.916	1965	G1	✓	✓
RRV	GQ433359	T48	Ae_vigilax	QLD_Townsville	-19.2468	146.78	1959	G1	✓	✓

### Sheet: SINV-like
Virus	Accession code	Isolate ID	Source	Geographic location (country_state_city)	lat	long	Collection date (year_month_day)	Genotype (as proposed by Michie 2020)	Maximum likelihood analysis	Bayesian analysis	SPREAD4 analysis	Notes
SINV	PP496991	67_Banyo	Cx_annulirostris	Australia_QLD_Brisbane	-27.4703	153.008	2022_02_21	G3C	✓	✓	✓	from this study
SINV	OP950208	G5102_GAN-003-16	Mosquito_trap_homogenate	Australia_VIC_Gannawarra	-35.7207	144.153	2016_12_19	G3C	✓	✓	✓
SINV	OP950209	G5103_GAN-003-16	Mosquito_trap_homogenate	Australia_VIC_Gannawarra	-35.7207	144.153	2016_12_19	G3C	✓	✓	✓
SINV	OP950210	M5102_MIL-005-16	Mosquito_trap_homogenate	Australia_VIC_Mildura	-34.2101	142.137	2016_12_19	G3C	✓	✓	✓
SINV	OK491680	K74109	Cx_spp	Australia_WA_HallsCreek	-18.2248	127.669	2011_04_02	G3C	✓	✓	✓
SINV	OK491679	K73728	Cx_annulirostris	Australia_WA_FitzroyCrossing	-18.1972	125.571	2011_04_01	G3C	✓	✓	✓
SINV	OK491678	K73164	Cx_annulirostris	Australia_WA_Derby	-17.3316	123.664	2011_03_31	G3C	✓	✓	✓
SINV	OK491699	P9369	Cx_annulirostris	Australia_WA_PortHedland	-20.3157	118.617	2007_04_25	G3C	✓	✓	✓
SINV	OK491677	K55165	Cx_annulirostris	Australia_WA_Broome	-17.9653	122.235	2004_03_30	G3C	✓	✓	✓
SINV	OK491676	K54821	Cx_annulirostris	Australia_WA_Billiluna	-19.5569	127.686	2004_03_27	G3C	✓	✓	✓
SINV	OK491675	K54389	Cx_annulirostris	Australia_WA_Kununurra	-15.7558	128.716	2004_03_24	G3C	✓	✓	✓
SINV	OK491700	PNG6910	Midge	PNG_Balimo	-8.0095	142.904	1998	G3C	✓	✓
SINV	OK491701	PNG6940	Midge	PNG_Balimo	-8.0095	142.904	1998	G3C	✓	✓
SINV	OK491702	PNG6952	Midge	PNG_Balimo	-8.0095	142.904	1998	G3C	✓	✓
SINV	OK491703	PNG8735	Midge	PNG_Balimo	-8.0095	142.904	1998	G3C	✓	✓
SINV	OK491704	PNG8740	Midge	PNG_Balimo	-8.0095	142.904	1998	G3C	✓	✓
SINV	OL856082	TS_20_17	Cx_sitiens	TS_Badu	-10.1602	142.165	1998	G3C	✓	✓
SINV	OL856083	TS_20_24	Cx_sitiens	TS_Badu	-10.1602	142.165	1998	G3C	✓	✓
SINV	OL856084	TS_20_26	Cx_sitiens	TS_Badu	-10.1602	142.165	1998	G3C	✓	✓
SINV	OL856085	TS_25_56	Cx_sitiens	TS_Badu	-10.1602	142.165	1998	G3C	✓	✓
SINV	OK491698	P7556	Cx_annulirostris	Australia_WA_Newman	-23.3872	119.786	2002_04_20	G3B	✓	✓
SINV	OK491688	NCO455	Ae_notoscriptus	Australia_WA_Geraldton	-28.7813	114.608	2000_05_19	G3B	✓	✓
SINV	OK491686	NCO186	Cx_annulirostris	Australia_WA_Dongara	-29.2465	114.932	2000_05_04	G3B	✓	✓
SINV	OK491687	NCO213	Cx_annulirostris	Australia_WA_Dongara	-29.2465	114.932	2000_05_04	G3B	✓	✓
SINV	OK491689	NCO470	Cx_quinquefasciatus	Australia_WA_Northampton	-28.3536	114.63	2000_04_19	G3B	✓	✓
SINV	OK491674	K43340	Cx_annulirostris	Australia_WA_Broome	-17.9653	122.235	2000_04_10	G3B	✓	✓
SINV	OK491706	SW55732	Cx_globocoxitus	Australia_WA_Busselton	-33.6631	115.348	1998_12_18	G3B	✓	✓
SINV	OK491672	K30906	Cx_annulirostris	Australia_WA_Broome	-17.9653	122.235	1997_04_02	G3B	✓	✓
SINV	OK491671	K28377	Cx_annulirostris	Australia_WA_Wyndham	-15.4754	128.104	1997_03_22	G3B	✓	✓
SINV	OK491697	P5072	Cx_annulirostris	Australia_WA_Newman	-23.3872	119.786	1997_03_07	G3B	✓	✓
SINV	OK491670	K16355	Cx_annulirostris	Australia_WA_Wyndham	-15.4754	128.104	1994_04_15	G3B	✓	✓
SINV	OK491696	P3478	Midge	Australia_WA_GascoyneJunction	-25.0538	115.21	1994_03_15	G3B	✓	✓
SINV	OK491667	K12183	Cx_annulirostris	Australia_WA_MarbleBar	-21.1901	119.795	1993_05_21	G3B	✓	✓
SINV	OK491668	K12851	Cx_annulirostris	Australia_WA_Billiluna	-19.5569	127.686	1993_04_20	G3B	✓	✓
SINV	OK491666	K10390	Cx_annulirostris	Australia_WA_Willare	-17.6799	123.669	1993_04_06	G3B	✓	✓
SINV	OK491669	K14496	Cx_annulirostris	Australia_WA_Kununurra	-15.7558	128.716	1993_03_13	G3B	✓	✓
SINV	OK491661	K2119	Cx_annulirostris	Australia_WA_Wyndham	-15.4754	128.104	1989_04_25	G3B	✓	✓
SINV	OK491673	K36116	Ae_normanensis	Australia_WA_Kununurra	-15.7558	128.716	1987_01_22	G3B	✓	✓
SINV	OL856086	313	Cx_annulirostris	QLD_MtIsa	-20.7206	139.503	2001	G3B	✓	✓
SINV	OL856087	316	Cx_annulirostris	QLD_MtIsa	-20.7206	139.503	2001	G3B	✓	✓
SINV	OL856088	317	Cx_annulirostris	QLD_MtIsa	-20.7206	139.503	2001	G3B	✓	✓
SINV	OL856089	360	Cx_annulirostris	QLD_MtIsa	-20.7206	139.503	2001	G3B	✓	✓
SINV	OL856090	367	Cx_annulirostris	QLD_MtIsa	-20.7206	139.503	2001	G3B	✓	✓
SINV	OL856091	395	Cx_bitaeniorhychus	QLD_MtIsa	-20.7206	139.503	2001	G3B	✓	✓
SINV	OL856092	400	Cx_annulirostris	QLD_MtIsa	-20.7206	139.503	2001	G3B	✓	✓
SINV	OK491705	SW24544	Ae_vigilax	Australia_WA_Exmouth	-21.9475	114.133	1992_06_21	G3A	✓	✓
SINV	OK491665	K3057	Ae_pseudonormanensis	Australia_WA_Nullagine	-21.8856	120.137	1990_02_19	G3A	✓	✓
SINV	OK491664	K2924	Cx_annulirostris	Australia_WA_ParrysCreek	-15.5975	128.279	1989_04_25	G3A	✓	✓
SINV	OK491660	K1961	Ae_eidsvoldensis	Australia_WA_Billiluna	-19.5569	127.686	1989_04_24	G3A	✓	✓
SINV	OK491662	K2565	Cx_annulirostris	Australia_WA_Kununurra	-15.7558	128.716	1984	G3A	✓	✓
SINV	OK491659	CX184	Cx_annulirostris	Australia_WA_Kununurra	-15.7558	128.716	1982	G3A	✓	✓
SINV	OK491663	K2671	Cx_annulirostris	Australia_WA_ArgyleMine	-16.7205	128.385	1982	G3A	✓	✓
SINV	OK491694	OR922	Cx_annulirostris	Australia_WA_Kununurra	-15.7558	128.716	1976	G3A	✓	✓
SINV	OK491684	MRE16	Cx_spp	Malaysia	3.27953	102.507	1968_1969	G3	✓	✓
SINV	OK491681	K81201	Cx_annulirostris	Australia_WA_ParrysCreek	-15.5975	128.279	2014_04_15	G2	✓	✓
SINV	OK491682	K81212	Cx_starckeae	Australia_WA_ParrysCreek	-15.5975	128.279	2014_04_15	G2	✓	✓
SINV	OK491707	WK465	Cx_annulirostris	Australia_WA_Camballin	-18.0451	124.546	1979	G1B	✓	✓
SINV	OK491658	BG19	Cx_annulirostris	Australia_WA_Balgo	-20.143	127.984	1978	G1B	✓	✓
SINV	OK491695	OR2036	Cx_annulirostris	Australia_WA_Kununurra	-15.7558	128.716	1978	G1B	✓	✓
SINV	MG182396	18953	Cx_annulirostris	Australia_QLD_Charleville	-26.4152	146.239	1975	G1B	✓	✓
SINV	OK491693	OR688	Cx_annulirostris	Australia_WA_Kununurra	-15.7558	128.716	1975	G1B	✓	✓
SINV	OK491691	OR339	Cx_annulirostris	Australia_WA_Kununurra	-15.7558	128.716	1974	G1B	✓	✓
SINV	OK491692	OR405	Cx_annulirostris	Australia_WA_Kununurra	-15.7558	128.716	1974	G1B	✓	✓
SINV	OK491690	OR6	Cx_annulirostris	Australia_WA_Kununurra	-15.7558	128.716	1972	G1B	✓	✓
SINV	OK491683	MK6962	Mi_flavens	PNG	-9.02435	146.822	1966	G1A	✓	✓
SINV	OK491685	MRM39	Cx_annulirostris	Australia_QLD_Kowanyama	-16.0837	144.762	1960	G1A	✓	✓
SINV	MH229928	YN_222	Midge	China	32-54	102.91	2013	G1?	✓			excluded due to high nucleotide ambiguity

### Sheet: STRV
Virus	Accession code	Isolate ID	Source	Geographic location (country_state_city)	lat	long	Collection date (year_month_day)	Genotype	Maximum likelihood analysis	Bayesian analysis	Notes
STRV	PP496993	22_BrackenRidge	Ae_vigilax	QLD_Brisbane	-27.4703	153.008	2021_05_24	G2B	✓	✓	from this study
STRV	PP496992	76_Banyo	Ae_procax	QLD_Brisbane	-27.4703	153.008	2022_04_11	G2B	✓	✓	from this study
STRV	PP496994	158_BrackenRidge	Ae_procax	QLD_Brisbane	-27.4703	153.008	2022_01_05	G2B	✓	✓	from this study
STRV	PP496995	226_Banyo	Ae_procax	QLD_Brisbane	-27.4703	153.008	2022_02_03	G2B	✓	✓	from this study
STRV	PP496996	295_Corinda	Ae_procax	QLD_Brisbane	-27.4703	153.008	2022_02_02	G2B	✓	✓	from this study
STRV	MZ358850	208799_TheGap	Ae_notoscriptus	QLD_Brisbane	-27.4703	153.008	2019_01_30	G2B	✓	✓
STRV	MZ358848	205081_Wishart	Ae_notoscriptus	QLD_Brisbane	-27.4703	153.008	2018_02_07	G2B	✓	✓
STRV	MZ358849	209696_MtGravatt	Ae_notoscriptus	QLD_Brisbane	-27.4703	153.008	2019_05_01	G2A	✓	✓
STRV	MZ358851	22911	Ae_vigilax	NSW	-32.5282	151.277	1995	G2A	✓	✓
STRV	MZ358852	78701	Ae_vigilax	NSW	-32.5282	151.277	2006	G2	✓	✓
STRV	KM225263	C338	Ae_vigilax	QLD_Cairns	-16.9138	145.746	1961	G1	✓	✓
Torres_virus	KM225265	TS5273	Cx_sitiens	QLD_TorresStrait			2000_01_21		✓
KOKV	NC_009029	MRM32	Cx_annulirostris	QLD_MitchellRiver			1960_04_04		✓
KOKV	OL347997	A2019_0110	Cx_annulirostris	NT_Darwin			2019_03_28		✓
Bainyik_virus	KM225264	MK7979	Ae_spp	PNG_Sepik			1966		✓
NMV	NC_032088	CY1014	Cx_annulirostris	QLD_NewMappon			1998		✓
